# TDP43 aggregation at ER-exit sites impairs ER-to-Golgi transport

**DOI:** 10.1101/2024.01.24.576891

**Authors:** Hongyi Wu, Loo Chien Wang, Belle M. Sow, Damien Leow, Jin Zhu, Kathryn M. Gallo, Kathleen Wilsbach, Roshni Gupta, Lyle W. Ostrow, Crystal J. J. Yeo, Radoslaw M. Sobota, Rong Li

**Affiliations:** Mechanobiology Institute, National University of Singapore (NUS), Singapore; Functional Proteomics Laboratory, SingMass National Laboratory, Institute of Molecular and Cell Biology, Agency for Science, Technology and Research (A*STAR), Singapore; Department of Anatomy, Yong Loo-Lin School of Medicine, National University of Singapore, Singapore; Department of Neurology, School of Medicine, Johns Hopkins University, USA; Department of Neurology, Lewis Katz School of Medicine, Temple University, USA; National Neuroscience Institute, A*STAR, and Duke-NUS Medical School, Singapore; Lee Kong Chian School of Medicine, Nanyang Technological University, Singapore; Department of Neurology, Feinberg School of Medicine, Northwestern University, USA; School of Medicine, Medical Sciences and Nutrition, University of Aberdeen, UK; Department of Biological Sciences, National University of Singapore, Singapore

## Abstract

Protein aggregation plays key roles in age-related degenerative diseases, but how different proteins coalesce to form inclusions that vary in composition, morphology, molecular dynamics and confer physiological consequences is poorly understood. Here we employed a general reporter based on mutant Hsp104 to identify proteins forming aggregates in human cells under common proteotoxic stress. Over 300 proteins were identified, forming different inclusions containing subsets of aggregating proteins. In particular, TDP43, implicated in Amyotrophic Lateral Sclerosis (ALS), partitions dynamically between two distinct types of aggregates: stress granule and a previously unknown solid inclusion at the ER exit sites (ERES). TDP43-ERES coaggregation is induced by diverse proteotoxic stresses and observed in the motor neurons of ALS patients. Such aggregation causes retention of secretory cargos at ERES and therefore delayed ER-to-Golgi transport, providing a link between TDP43 aggregation and compromised cellular function in ALS patients.
