## Supplementary material for "TDP43 aggregation at ER-exit sites impairs ER-to-Golgi transport": Table S2

### Sheet: Sheet1. plasmid
identifier	construct	source	transfection amount/μg
pY286	Hsp104DWB-mEGFP	this study	2.5
pY339	Hsp104DWB-mEGFP-FLAG	this study	2.5
pY489	TDP43Q331K-mCherry	this study	0.25
pY490	SOD1G93A-mCherry	this study	0.5
pY425	Halo-SEC16A	this study	0.25
pY504	mEGFP-SEC16A	Addgene 15776	0.25
pY613	3xFRB*-Halo-SEC16A	this study	2
pY434	RPA40-Halo	this study	0.5
pY406	RPA40-EGFP	Addgene 17658	0.5
pY435	Halo-NUP88	this study	0.5
pY408	EGFP-NUP88	Addgene 64283	1
pY395	TDP43-mNG-FLAG	this study	0.25
pY488	TDP43-mCherry	this study	0.25
pY560	Halo-TDP43	this study	0.25
pY548	TDP435FL-mNG-FLAG	this study	0.25
pY612	3xFKBP-TDP43-mNG-FLAG	this study	0.5
pY486	mCherry-G3BP1	this study	0.25
pY405	EGFP-G3BP1	Addgene 135997	0.25
pY298	ss-mCherry-KDEL	Addgene 55041	0.25
pY546	ManII-SBP-mCherry + ss-Strep-KDEL	Addgene 65253	1
pY604	Str-KDEL_TNF-SBP-mCherry	Addgene 65279	2.5
pY389	mNG-FLAG	this study	0.25
pY272	mCherry	Addgene 3552	0.25

### Sheet: Sheet2. DsiRNA
Target	#	sense	antisense
G3BP1	1	rGrUrUrUrCrUrUrCrUrUrUrGrArGrArGrUrCrArUrGrArCTA	rUrArGrUrCrArUrGrArCrUrCrUrCrArArArGrArArGrArArArCrArA
	2	rGrUrGrGrArCrArArArUrCrArGrArGrCrUrUrArArArGrATT	rArArUrCrUrUrUrArArGrCrUrCrUrGrArUrUrUrGrUrCrCrArCrUrU
G3BP2	1	rArArUrGrArGrCrUrArArArGrGrArArUrUrCrUrUrCrArUGA	rUrCrArUrGrArArGrArArUrUrCrCrUrUrUrArGrCrUrCrArUrUrUrU
	2	rGrArArUrCrUrUrUrArArArCrArArUrUrCrUrGrUrGrArGCA	rUrGrCrUrCrArCrArGrArArUrUrGrUrUrUrArArArGrArUrUrCrArU
Negative Control (NC1)	1	rCrGrUrUrArArUrCrGrCrGrUrArUrArArUrArCrGrCrGrUAT	rArUrArCrGrCrGrUrArUrUrArUrArCrGrCrGrArUrUrArArCrGrArC

### Sheet: Sheet 3. Antibodies
target	vendor	brand/clone	source	clonal	conjugation	IF dilution times	WB dilution times
GAPDH	Thermo	6C5	mouse	mono	-	-	10000
TDP43	Abcam	3H8	mouse	mono	-	500 - 1000	-
G3BP	Abcam	EPR13986(B)	rabbit (recombinant)	mono	-	500	1000
SEC16A	Sigma	HPA005684	rabbit	poly	-	20 - 500	-
SEC24C	Sigma	HPA040196	rabbit	poly	-	100	-
SEC31A	Santa Cruz	H-2	mouse	mono	-	500	-
GM130	Abcam	EP892Y	rabbit (recombinant)	mono	-	50 - 250	-
CRT	Abcam	EPR3924	rabbit (recombinant)	mono	-	500	-
NeuN	SYSY	266014	guinea pig	poly	-	2000 - 5000	-
ChAT	SYSY	297015	guinea pig	poly	-	100	-
mouse IgG	Thermo	A28175	goat (recombinant)	mono	AF488	1000	-
rabbit IgG	Thermo	A31556	goat	poly	AF405	1000	-
rabbit IgG	Thermo	A11036	goat	poly	AF568	500	-
guinea pig IgG	Jackson	106605003	goat	poly	AF647	500	-
mouse IgG	LI-COR	926-68020	goat	poly	IRDye 680LT	-	10000
rabbit IgG	LI-COR	926-32211	goat	poly	IRDye 800CW	-	5000
